# Chronic pharmacologic manipulation of dopamine transmission ameliorates metabolic disturbance in syndrome caused by mutated trappc9

**DOI:** 10.1101/2024.02.13.580023

**Authors:** Yan Li, Muhammad Usman, Ellen Sapp, Yuting Ke, Zejian Wang, Adel Boudi, Marian DiFiglia, Xueyi Li

## Abstract

Loss-of-function mutations of the gene encoding the trafficking protein particle complex subunit 9 (trappc9) cause intellectual disability and obesity by unknown mechanisms. Genome-wide analysis links trappc9 to non-alcoholic fatty liver disease (NAFLD). The abrogation of trappc9 in mice has been shown to alter the density of neurons containing dopamine receptor D2 (DRD2) and/or DRD1 in the striatum. Here, we report that trappc9 deficiency in mice resulted in disruption of systemic glucose homeostasis and onset of obesity and NAFLD, which were relieved upon chronic treatment combining DRD2 agonist quinpirole and DRD1 antagonist SCH23390. The homeostasis of systemic glucose in trappc9-deficient mice was restored upon administrating quinpirole alone. Transcriptomic and proteomic analyses revealed signs of impairments in neurotransmitter secretion in trappc9-deficient mice. Brain examinations showed that trappc9-deficient mice synthesized dopamine normally, but their dopamine-secreting neurons had a lower abundance of structures for releasing dopamine in the striatum. Our study suggests that trappc9 loss-of-function causes obesity and NAFLD by constraining dopamine transmission.
