## Supplementary material for "Chronic pharmacologic manipulation of dopamine transmission ameliorates metabolic disturbance in syndrome caused by mutated trappc9": table S1

### Sheet: Sheet1
gene_id	KO	WT	log2FoldChange	pvalue	padj	gene_name	gene_chr	gene_start	gene_end	gene_strand	gene_length	gene_description
ENSMUSG00000110386	10.8621	1563.44	-7.15275	6.67095e-33	1.82377e-28	Gm42031	8	85125872	85132289	-	1885	predicted gene, 42031 [Source:MGI Symbol;Acc:MGI:5624916]
ENSMUSG00000027568	326.882	2.02627	7.24873	4.94326e-23	6.75719e-19	Ntsr1	2	180499976	180544980	+	3917	neurotensin receptor 1 [Source:MGI Symbol;Acc:MGI:97386]
ENSMUSG00000027443	3638.18	127.588	4.8323	9.33197e-23	8.50422e-19	Cst12	2	148789361	148793546	+	655	cystatin 12 [Source:MGI Symbol;Acc:MGI:1916612]
ENSMUSG00000075217	132.332	1.38778e-17	10.0495	4.02867e-17	2.75349e-13	4833423E24Rik	2	85483594	85519024	-	2272	RIKEN cDNA 4833423E24 gene [Source:MGI Symbol;Acc:MGI:2687041]
ENSMUSG00000072680	16.7875	330.106	-4.28722	4.05381e-15	2.21654e-11	Tmem254c	14	26063919	26067355	-	1582	transmembrane protein 254c [Source:MGI Symbol;Acc:MGI:3711260]
ENSMUSG00000053367	3703.36	325.043	3.50963	1.80162e-14	8.20907e-11	Epp13	7	6252710	6282066	+	1018	epididymal protein 13 [Source:MGI Symbol;Acc:MGI:3643580]
ENSMUSG00000027468	1094.22	109.361	3.32126	9.30165e-13	3.63283e-09	Defb22	2	152485663	152490138	-	628	defensin beta 22 [Source:MGI Symbol;Acc:MGI:3045368]
ENSMUSG00000038015	683.393	66.8322	3.35169	2.01936e-12	6.90091e-09	Prm2	16	10791380	10796134	-	894	protamine 2 [Source:MGI Symbol;Acc:MGI:97766]
ENSMUSG00000105263	1.38778e-17	58.7315	-8.87922	5.8403e-11	1.77409e-07	Gm42427	5	44137980	44143271	+	5292	predicted gene 42427 [Source:MGI Symbol;Acc:MGI:5662564]
ENSMUSG00000039057	138.258	9.1144	3.9049	6.60608e-11	1.80604e-07	Myo16	8	10153911	10634742	+	7910	myosin XVI [Source:MGI Symbol;Acc:MGI:2685951]
ENSMUSG00000040258	411.813	46.5803	3.1408	1.1043e-10	2.69798e-07	Nxph4	10	127525473	127534559	-	1675	neurexophilin 4 [Source:MGI Symbol;Acc:MGI:1336197]
ENSMUSG00000030302	101.718	5.06404	4.29505	1.18423e-10	2.69798e-07	Atp2b2	6	113743831	114042613	-	12612	ATPase, Ca++ transporting, plasma membrane 2 [Source:MGI Symbol;Acc:MGI:105368]
ENSMUSG00000055561	6946.52	997.405	2.79989	1.98498e-10	4.1744e-07	Spink5	18	43963235	44022501	+	4785	serine peptidase inhibitor, Kazal type 5 [Source:MGI Symbol;Acc:MGI:1919682]
ENSMUSG00000013643	11567.3	1678.88	2.78439	2.29766e-10	4.48683e-07	Lypd8	11	58379043	58390728	+	1284	LY6/PLAUR domain containing 8 [Source:MGI Symbol;Acc:MGI:1917413]
ENSMUSG00000091556	1.38778e-17	47.5929	-8.57654	1.2482e-09	2.27496e-06	Gm14569	X	36423601	36491830	-	5722	predicted gene 14569 [Source:MGI Symbol;Acc:MGI:3705243]
ENSMUSG00000111995	64.1906	2.02627	4.90266	1.92608e-09	3.29107e-06	Gm48697	10	11824413	11841931	-	3607	predicted gene, 48697 [Source:MGI Symbol;Acc:MGI:6098331]
ENSMUSG00000074435	411.813	56.7063	2.8577	2.05678e-09	3.30766e-06	Smcp	3	92583867	92588997	-	913	sperm mitochondria-associated cysteine-rich protein [Source:MGI Symbol;Acc:MGI:96945]
ENSMUSG00000031870	175.785	19.2403	3.18338	2.24804e-09	3.4144e-06	Pgr	9	8899833	8968611	+	8546	progesterone receptor [Source:MGI Symbol;Acc:MGI:97567]
ENSMUSG00000106831	26.6632	223.784	-3.06318	2.58599e-09	3.72096e-06	Ube2n-ps1	5	76232612	76233070	-	459	ubiquitin-conjugating enzyme E2N, pseudogene 1 [Source:MGI Symbol;Acc:MGI:894296]
ENSMUSG00000111631	576.736	87.0841	2.72569	3.63126e-09	4.96375e-06	Gm32017	9	70930488	70934430	+	1723	predicted gene, 32017 [Source:MGI Symbol;Acc:MGI:5591176]
ENSMUSG00000041193	341.696	47.5929	2.84067	4.30698e-09	5.60707e-06	Pla2g5	4	138799244	138863482	-	2884	phospholipase A2, group V [Source:MGI Symbol;Acc:MGI:101899]
ENSMUSG00000028222	42.4642	1.38778e-17	8.41256	5.74928e-09	7.14452e-06	Calb1	4	15881264	15908064	+	4846	calbindin 1 [Source:MGI Symbol;Acc:MGI:88248]
ENSMUSG00000086056	20080.1	3517.75	2.513	7.02915e-09	8.35521e-06	Gm4846	1	166483613	166497588	-	1744	predicted gene 4846 [Source:MGI Symbol;Acc:MGI:3643319]
ENSMUSG00000061923	323.92	47.5929	2.76363	1.09406e-08	1.24627e-05	Odf1	15	38219203	38226735	+	1105	outer dense fiber of sperm tails 1 [Source:MGI Symbol;Acc:MGI:97424]
ENSMUSG00000078934	3019.97	544.776	2.47053	1.61534e-08	1.76647e-05	9230113P08Rik	9	35908423	35910796	+	1991	RIKEN cDNA 9230113P08 gene [Source:MGI Symbol;Acc:MGI:1925158]
ENSMUSG00000024224	3209.58	601.481	2.41555	3.0561e-08	3.21349e-05	Clpsl2	17	28549411	28552620	+	522	colipase-like 2 [Source:MGI Symbol;Acc:MGI:2685595]
ENSMUSG00000062124	369.348	60.7566	2.60142	3.74027e-08	3.78723e-05	Defb45	2	152593191	152599399	-	591	defensin beta 45 [Source:MGI Symbol;Acc:MGI:3650541]
ENSMUSG00000075571	3843.6	757.421	2.3431	6.79752e-08	6.63705e-05	Defb30	14	63034087	63049960	-	1333	defensin beta 30 [Source:MGI Symbol;Acc:MGI:1920920]
ENSMUSG00000076615	34.5637	1.38778e-17	8.11655	8.20482e-08	7.73488e-05	Ighg3	12	113356224	113361232	-	2512	Immunoglobulin heavy constant gamma 3 [Source:MGI Symbol;Acc:MGI:2144790]
ENSMUSG00000032496	1062.62	210.62	2.33423	1.35304e-07	0.000123303	Ltf	9	111019271	111042767	+	3450	lactotransferrin [Source:MGI Symbol;Acc:MGI:96837]
ENSMUSG00000010592	2.96162	52.6559	-4.09539	1.51019e-07	0.000133085	Dazl	17	50279395	50293636	-	3820	deleted in azoospermia-like [Source:MGI Symbol;Acc:MGI:1342328]
ENSMUSG00000090457	159.984	24.3033	2.7125	1.55774e-07	0.000133085	4930571K23Rik	7	125368861	125371013	+	2153	RIKEN cDNA 4930571K23 gene [Source:MGI Symbol;Acc:MGI:1923111]
ENSMUSG00000110537	4.93676	61.7692	-3.61177	2.49091e-07	0.00020636	Gm4316	8	123165255	123178765	+	3533	predicted gene 4316 [Source:MGI Symbol;Acc:MGI:3782497]
ENSMUSG00000030111	42.4642	2.02627	4.30799	4.76602e-07	0.00038323	A2m	6	121635376	121679227	+	7021	alpha-2-macroglobulin [Source:MGI Symbol;Acc:MGI:2449119]
ENSMUSG00000034009	29.6259	1.38778e-17	7.89502	5.05952e-07	0.000395206	Rxfp1	3	79641611	79737880	-	10052	relaxin/insulin-like family peptide receptor 1 [Source:MGI Symbol;Acc:MGI:2682211]
ENSMUSG00000017310	4898.31	1116.89	2.13267	6.77943e-07	0.000514841	Spint4	2	164698501	164702453	+	751	serine protease inhibitor, Kunitz type 4 [Source:MGI Symbol;Acc:MGI:1925489]
ENSMUSG00000019772	62.2155	6.07663	3.32972	7.59611e-07	0.00056127	Vip	10	5639218	5647617	+	3402	vasoactive intestinal polypeptide [Source:MGI Symbol;Acc:MGI:98933]
ENSMUSG00000046167	93.8175	13.1648	2.82159	8.56868e-07	0.000603645	Gldn	9	54286486	54341786	+	4658	gliomedin [Source:MGI Symbol;Acc:MGI:2388361]
ENSMUSG00000029766	40.4891	2.02627	4.23949	8.6112e-07	0.000603645	1700012A03Rik	6	32050246	32058921	+	1008	RIKEN cDNA 1700012A03 gene [Source:MGI Symbol;Acc:MGI:1923632]
ENSMUSG00000037705	696.231	155.94	2.15769	1.23222e-06	0.000826389	Tecta	9	42329619	42399929	-	7411	tectorin alpha [Source:MGI Symbol;Acc:MGI:109575]
ENSMUSG00000098390	148.133	26.3285	2.48665	1.23933e-06	0.000826389	Gm3434	9	36134246	36135630	-	573	predicted gene 3434 [Source:MGI Symbol;Acc:MGI:3781612]
ENSMUSG00000020591	1293.71	299.729	2.10933	1.32976e-06	0.000865577	Ntsr2	12	16653382	16660227	+	3120	neurotensin receptor 2 [Source:MGI Symbol;Acc:MGI:108018]
ENSMUSG00000066108	4268.25	1021.71	2.06253	1.48655e-06	0.000945135	Muc5b	7	141839070	141873084	+	14964	mucin 5, subtype B, tracheobronchial [Source:MGI Symbol;Acc:MGI:1921430]
ENSMUSG00000091411	378.236	82.0211	2.20352	1.63259e-06	0.0010144	Gm5916	9	36119934	36128779	-	1142	predicted gene 5916 [Source:MGI Symbol;Acc:MGI:3643162]
ENSMUSG00000079710	1.38778e-17	26.3285	-7.72544	2.40377e-06	0.00146037	Gm3448	17	14995787	15041537	-	2889	predicted gene 3448 [Source:MGI Symbol;Acc:MGI:3809205]
ENSMUSG00000114203	0.986482	32.404	-4.86973	2.58666e-06	0.00153732	Gm35279	13	98994151	98997418	+	960	predicted gene, 35279 [Source:MGI Symbol;Acc:MGI:5594438]
ENSMUSG00000079652	94.805	15.19	2.63204	2.67037e-06	0.0015533	Fam71f2	6	29279593	29290680	+	1276	family with sequence similarity 71, member F2 [Source:MGI Symbol;Acc:MGI:2141439]
ENSMUSG00000096596	92.8299	15.19	2.60171	3.5703e-06	0.00201173	Gm10591	4	42612195	42612860	+	402	predicted gene 10591 [Source:MGI Symbol;Acc:MGI:3711256]
ENSMUSG00000075014	1.38778e-17	25.3159	-7.66913	3.60565e-06	0.00201173	Gm10800	2	98666547	98667301	-	660	predicted gene 10800 [Source:MGI Symbol;Acc:MGI:3641657]
ENSMUSG00000028255	35.5512	2.02627	4.05248	4.01499e-06	0.00219532	Clca1	3	145003817	145032776	-	3777	chloride channel accessory 1 [Source:MGI Symbol;Acc:MGI:1346342]
ENSMUSG00000046634	7.89945	62.7818	-2.97053	4.14607e-06	0.00222254	Pkd1l1	11	8826708	8973266	-	7640	polycystic kidney disease 1 like 1 [Source:MGI Symbol;Acc:MGI:2156538]
ENSMUSG00000074680	154.059	31.3914	2.29053	4.89301e-06	0.0025725	Defb26	2	152507798	152511692	-	561	defensin beta 26 [Source:MGI Symbol;Acc:MGI:3643488]
ENSMUSG00000030206	284.417	65.8196	2.10934	6.16434e-06	0.00317975	Gsg1	6	135237326	135254351	-	1586	germ cell associated 1 [Source:MGI Symbol;Acc:MGI:1194499]
ENSMUSG00000028141	202.449	44.5552	2.18079	7.12182e-06	0.00360562	Oaz3	3	94432414	94443915	-	4326	ornithine decarboxylase antizyme 3 [Source:MGI Symbol;Acc:MGI:1858170]
ENSMUSG00000029707	33.5761	2.02627	3.97031	7.62631e-06	0.00379083	Fscn3	6	28427789	28438622	+	2083	fascin actin-bundling protein 3 [Source:MGI Symbol;Acc:MGI:1890386]
ENSMUSG00000027927	42.4642	4.05145	3.35055	7.9832e-06	0.00389737	Lelp1	3	92134997	92142744	-	857	late cornified envelope-like proline-rich 1 [Source:MGI Symbol;Acc:MGI:1916582]
ENSMUSG00000090369	213.313	49.6181	2.10128	1.26445e-05	0.00606468	4933411K16Rik	19	42052248	42053627	+	1380	RIKEN cDNA 4933411K16 gene [Source:MGI Symbol;Acc:MGI:1914015]
ENSMUSG00000032207	610.313	161.003	1.92165	1.38379e-05	0.00652265	Lipc	9	70798128	70952226	-	2150	lipase, hepatic [Source:MGI Symbol;Acc:MGI:96216]
ENSMUSG00000022871	142.208	31.3914	2.17515	1.49459e-05	0.00692552	Fetub	16	22918334	22939778	+	1962	fetuin beta [Source:MGI Symbol;Acc:MGI:1890221]
ENSMUSG00000114196	127.395	27.3411	2.21506	1.57275e-05	0.00716625	Gm47547	14	41053653	41061614	+	2713	predicted gene, 47547 [Source:MGI Symbol;Acc:MGI:6096561]
ENSMUSG00000044084	79.004	14.1774	2.46808	1.66708e-05	0.00747153	Spem2	11	69816566	69818465	-	1640	SPEM family member 2 [Source:MGI Symbol;Acc:MGI:1918293]
ENSMUSG00000025876	459.216	121.512	1.917	1.9499e-05	0.00859811	Unc5a	13	54949411	55006018	+	4168	unc-5 netrin receptor A [Source:MGI Symbol;Acc:MGI:894682]
ENSMUSG00000057666	485.88	129.613	1.90539	2.00753e-05	0.0087117	Gapdh	6	125161715	125166467	-	4133	glyceraldehyde-3-phosphate dehydrogenase [Source:MGI Symbol;Acc:MGI:95640]
ENSMUSG00000072934	123.444	27.3411	2.16967	2.15696e-05	0.00921394	Trpc5os	X	144456581	144477066	+	3587	transient receptor potential cation channel, subfamily C, member 5, opposite strand [Source:MGI Symbol;Acc:MGI:3641805]
ENSMUSG00000078307	0.986482	26.3285	-4.57145	2.29623e-05	0.00965794	AI593442	9	52673042	52679780	-	5823	expressed sequence AI593442 [Source:MGI Symbol;Acc:MGI:2143099]
ENSMUSG00000053030	968.799	272.389	1.83006	2.4142e-05	0.0100003	Spink2	5	77205107	77211471	-	788	serine peptidase inhibitor, Kazal type 2 [Source:MGI Symbol;Acc:MGI:1917232]
ENSMUSG00000015090	4229.73	1223.21	1.78979	2.49924e-05	0.010198	Ptgds	2	25466709	25470046	-	1649	prostaglandin D2 synthase (brain) [Source:MGI Symbol;Acc:MGI:99261]
ENSMUSG00000025977	11.8497	68.8574	-2.52609	2.6009e-05	0.0104568	Boll	1	55248658	55363469	-	3514	boule homolog, RNA binding protein [Source:MGI Symbol;Acc:MGI:1922638]
ENSMUSG00000101968	29.6259	2.02627	3.79045	2.88486e-05	0.010957	1700027A15Rik	1	72984844	73025507	+	1396	RIKEN cDNA 1700027A15 gene [Source:MGI Symbol;Acc:MGI:1916699]
ENSMUSG00000106441	29.6259	2.02627	3.79045	2.88486e-05	0.010957	Gm42921	3	37761037	37767297	+	655	predicted gene 42921 [Source:MGI Symbol;Acc:MGI:5663058]
ENSMUSG00000047935	29.6259	2.02627	3.79045	2.88486e-05	0.010957	Sox1ot	8	12385771	12436768	+	7420	Sox1 overlapping transcript [Source:MGI Symbol;Acc:MGI:3645522]
ENSMUSG00000019102	50.3647	7.08922	2.80732	2.89338e-05	0.010957	Aldh3a1	11	61207537	61218421	+	1942	aldehyde dehydrogenase family 3, subfamily A1 [Source:MGI Symbol;Acc:MGI:1353451]
ENSMUSG00000041165	85.917	17.2151	2.31103	2.99728e-05	0.010957	Spem1	11	69820876	69822180	-	1041	sperm maturation 1 [Source:MGI Symbol;Acc:MGI:1921538]
ENSMUSG00000060143	827.577	234.923	1.81617	3.03176e-05	0.010957	Gm10076	14	105681828	105682211	+	384	predicted gene 10076 [Source:MGI Symbol;Acc:MGI:3704451]
ENSMUSG00000094162	1.38778e-17	20.2529	-7.34897	3.04594e-05	0.010957	Ccl19-ps3	4	42132559	42134171	+	324	chemokine (C-C motif) ligand 19, pseudogene 3 [Source:MGI Symbol;Acc:MGI:1891391]
ENSMUSG00000072952	1.38778e-17	20.2529	-7.34897	3.04594e-05	0.010957	Gm5878	6	85111416	85126125	-	4674	predicted gene 5878 [Source:MGI Symbol;Acc:MGI:3647625]
ENSMUSG00000049404	200.474	50.6307	1.98271	3.50369e-05	0.0124399	Rarres1	3	67478972	67515523	-	1325	retinoic acid receptor responder (tazarotene induced) 1 [Source:MGI Symbol;Acc:MGI:1924461]
ENSMUSG00000046957	196.524	49.6181	1.98309	3.6527e-05	0.0128027	Spz1	13	92574636	92576172	-	1537	spermatogenic leucine zipper 1 [Source:MGI Symbol;Acc:MGI:1930801]
ENSMUSG00000094345	56.2901	9.1144	2.6104	3.90937e-05	0.0135289	Igkv14-126	6	67896172	67896642	+	358	immunoglobulin kappa variable 14-126 [Source:MGI Symbol;Acc:MGI:3643131]
ENSMUSG00000000544	32.5885	3.03886	3.37067	4.29727e-05	0.0146854	Gpa33	1	166130238	166166510	+	2742	glycoprotein A33 (transmembrane) [Source:MGI Symbol;Acc:MGI:1891703]
ENSMUSG00000076652	18.7627	1.38778e-17	7.23956	4.77659e-05	0.0160022	Ighv7-3	12	114153180	114153644	-	361	immunoglobulin heavy variable 7-3 [Source:MGI Symbol;Acc:MGI:4439766]
ENSMUSG00000023210	25529.5	7775.7	1.7151	4.79966e-05	0.0160022	Lcn9	2	25823153	25825537	+	839	lipocalin 9 [Source:MGI Symbol;Acc:MGI:1924954]
ENSMUSG00000044165	1190.01	354.409	1.74714	4.87882e-05	0.0160701	Bcl2l15	3	103832601	103854618	+	2714	BCLl2-like 15 [Source:MGI Symbol;Acc:MGI:2685412]
ENSMUSG00000073551	232.076	61.7692	1.90753	4.96417e-05	0.0161566	Spink13	18	62607539	62741387	-	796	serine peptidase inhibitor, Kazal type 13 [Source:MGI Symbol;Acc:MGI:3642511]
ENSMUSG00000025359	348.609	98.2226	1.82618	5.20675e-05	0.0167467	Pmel	10	128704195	128720238	+	2292	premelanosome protein [Source:MGI Symbol;Acc:MGI:98301]
ENSMUSG00000020990	138.258	34.4292	2.00179	5.71691e-05	0.0178693	Cdkl1	12	69746848	69791267	-	2041	cyclin-dependent kinase-like 1 (CDC2-related kinase) [Source:MGI Symbol;Acc:MGI:1918341]
ENSMUSG00000050089	261.703	71.8952	1.86217	5.7393e-05	0.0178693	Akap4	X	7067519	7078609	+	3027	A kinase (PRKA) anchor protein 4 [Source:MGI Symbol;Acc:MGI:102794]
ENSMUSG00000071112	27.6507	2.02627	3.69135	5.75184e-05	0.0178693	Spx	6	142413441	142419730	+	1773	spexin hormone [Source:MGI Symbol;Acc:MGI:2442262]
ENSMUSG00000030093	31.601	3.03886	3.32645	5.88889e-05	0.0180895	Wnt7a	6	91363981	91411363	-	3172	wingless-type MMTV integration site family, member 7A [Source:MGI Symbol;Acc:MGI:98961]
ENSMUSG00000020524	100.73	23.2907	2.10682	6.19584e-05	0.0188209	Gria1	11	57011387	57330244	+	6043	glutamate receptor, ionotropic, AMPA1 (alpha 1) [Source:MGI Symbol;Acc:MGI:95808]
ENSMUSG00000026564	42.4642	6.07663	2.78005	6.40322e-05	0.0192371	Dusp27	1	166098148	166127922	-	4049	dual specificity phosphatase 27 (putative) [Source:MGI Symbol;Acc:MGI:2685055]
ENSMUSG00000056544	850.291	256.187	1.73027	6.57825e-05	0.0195481	Defb21	2	152572744	152574944	+	427	defensin beta 21 [Source:MGI Symbol;Acc:MGI:2684967]
ENSMUSG00000043787	2892.57	900.196	1.68391	7.28878e-05	0.0214267	Defb12	8	19111931	19114839	-	1003	defensin beta 12 [Source:MGI Symbol;Acc:MGI:1924924]
ENSMUSG00000022683	17.7751	1.38778e-17	7.16209	7.55368e-05	0.0219556	Pla2g10	16	13715057	13730983	-	1504	phospholipase A2, group X [Source:MGI Symbol;Acc:MGI:1347522]
ENSMUSG00000049709	34.5637	4.05145	3.05453	7.62932e-05	0.0219556	Nlrp10	7	108921852	108930178	-	4504	NLR family, pyrin domain containing 10 [Source:MGI Symbol;Acc:MGI:2444084]
ENSMUSG00000067768	56.2901	10.127	2.46035	7.99597e-05	0.022771	Xlr4b	X	73214333	73222453	+	2560	X-linked lymphocyte-regulated 4B [Source:MGI Symbol;Acc:MGI:1350975]
ENSMUSG00000103865	280.467	912.348	-1.7013	8.19296e-05	0.0230915	Gm37416	2	16023108	16023425	-	318	predicted gene, 37416 [Source:MGI Symbol;Acc:MGI:5610644]
ENSMUSG00000027559	233.064	761.471	-1.70752	8.58434e-05	0.0237822	Car3	3	14863512	14872523	+	2865	carbonic anhydrase 3 [Source:MGI Symbol;Acc:MGI:88270]
ENSMUSG00000014776	59.2528	11.1396	2.39829	8.61201e-05	0.0237822	Nol3	8	105276140	105281939	+	3176	nucleolar protein 3 (apoptosis repressor with CARD domain) [Source:MGI Symbol;Acc:MGI:1925938]
ENSMUSG00000036109	1178.16	368.585	1.67614	9.6907e-05	0.0264934	Mbnl3	X	51117269	51206532	-	8743	muscleblind like splicing factor 3 [Source:MGI Symbol;Acc:MGI:2444912]
ENSMUSG00000078875	3.94919	34.4292	-3.08386	0.000102431	0.0275441	Gm14419	2	177000956	177012787	+	2680	predicted gene 14419 [Source:MGI Symbol;Acc:MGI:3702410]
ENSMUSG00000022501	262.691	75.9455	1.78867	0.000102765	0.0275441	Prm1	16	10796326	10805839	-	571	protamine 1 [Source:MGI Symbol;Acc:MGI:97765]
ENSMUSG00000032523	137.27	35.4418	1.94978	0.000112267	0.0297987	Hhatl	9	121784016	121792507	-	2625	hedgehog acyltransferase-like [Source:MGI Symbol;Acc:MGI:1922020]
ENSMUSG00000017316	64.1906	13.1648	2.27499	0.000115634	0.0303974	Ppy	11	102099930	102101319	-	500	pancreatic polypeptide [Source:MGI Symbol;Acc:MGI:97753]
ENSMUSG00000104487	54.3149	10.127	2.40894	0.000119861	0.0309167	Gm31373	1	190992692	190994677	+	737	predicted gene, 31373 [Source:MGI Symbol;Acc:MGI:5590532]
ENSMUSG00000043424	18.7627	83.0337	-2.13833	0.00011993	0.0309167	Eif3j2	18	43475418	43477796	-	2379	eukaryotic translation initiation factor 3, subunit J2 [Source:MGI Symbol;Acc:MGI:3704486]
ENSMUSG00000076934	36.5388	5.06404	2.82116	0.000121298	0.0309167	Iglv1	16	19085017	19085500	-	391	immunoglobulin lambda variable 1 [Source:MGI Symbol;Acc:MGI:96530]
ENSMUSG00000090553	412.8	125.563	1.71605	0.000122133	0.0309167	Snrpe	1	133603871	133610291	-	1372	small nuclear ribonucleoprotein E [Source:MGI Symbol;Acc:MGI:98346]
ENSMUSG00000029816	1318.4	423.265	1.63887	0.000128462	0.0319644	Gpnmb	6	49036546	49070929	+	6514	glycoprotein (transmembrane) nmb [Source:MGI Symbol;Acc:MGI:1934765]
ENSMUSG00000038026	15.8	72.9078	-2.19714	0.00012861	0.0319644	Kcnj9	1	172320501	172329318	-	4288	potassium inwardly-rectifying channel, subfamily J, member 9 [Source:MGI Symbol;Acc:MGI:108007]
ENSMUSG00000032572	2194.36	715.904	1.6158	0.000143106	0.0352467	Col6a4	9	105989454	106096783	-	8526	collagen, type VI, alpha 4 [Source:MGI Symbol;Acc:MGI:1915803]
ENSMUSG00000076609	327.87	100.248	1.70833	0.000149467	0.0364845	Igkc	6	70726435	70726966	+	532	immunoglobulin kappa constant [Source:MGI Symbol;Acc:MGI:96495]
ENSMUSG00000112657	155.046	42.53	1.86312	0.000151828	0.036733	BC106175	12	8478874	8482157	-	2064	cDNA sequence BC106175 [Source:MGI Symbol;Acc:MGI:3628444]
ENSMUSG00000034456	28.6383	3.03886	3.18502	0.000154712	0.0371024	Uroc1	6	90333284	90364551	+	3472	urocanase domain containing 1 [Source:MGI Symbol;Acc:MGI:2385332]
ENSMUSG00000018907	35.5512	5.06404	2.78177	0.000159961	0.0380275	Alox12e	11	70315610	70322628	-	2826	arachidonate lipoxygenase, epidermal [Source:MGI Symbol;Acc:MGI:1274790]
ENSMUSG00000069873	20.7378	1.01368	4.19696	0.000164371	0.038739	4930438A08Rik	11	58274799	58294289	+	2093	RIKEN cDNA 4930438A08 gene [Source:MGI Symbol;Acc:MGI:1921238]
ENSMUSG00000008813	24.688	2.02627	3.52863	0.000167283	0.0387572	Tppp2	14	51918425	51920700	+	742	tubulin polymerization-promoting protein family member 2 [Source:MGI Symbol;Acc:MGI:2684923]
ENSMUSG00000074768	1.97405	25.3159	-3.59855	0.000167283	0.0387572	Bhmt	13	93616675	93637961	-	5758	betaine-homocysteine methyltransferase [Source:MGI Symbol;Acc:MGI:1339972]
ENSMUSG00000072754	1289.76	424.278	1.60374	0.000175351	0.0402851	Lrcol1	5	110344730	110356094	+	1183	leucine rich colipase-like 1 [Source:MGI Symbol;Acc:MGI:2686525]
ENSMUSG00000068392	2176.59	726.03	1.5838	0.000189483	0.043169	Rnase13	14	51921362	51922773	-	1412	ribonuclease, RNase A family, 13 (non-active) [Source:MGI Symbol;Acc:MGI:3528592]
ENSMUSG00000007907	41.4766	7.08922	2.52798	0.00019293	0.0435911	Cabs1	5	87979439	87981544	+	1505	calcium binding protein, spermatid specific 1 [Source:MGI Symbol;Acc:MGI:1918227]
ENSMUSG00000061451	41.4766	144.802	-1.80057	0.000209577	0.0466192	Tmem151a	19	5070859	5085531	-	4807	transmembrane protein 151A [Source:MGI Symbol;Acc:MGI:2147713]
ENSMUSG00000055891	34.5637	5.06404	2.74127	0.000211448	0.0466192	Ubl4b	3	107553687	107555073	-	1387	ubiquitin-like 4B [Source:MGI Symbol;Acc:MGI:1914841]
ENSMUSG00000096107	34.5637	5.06404	2.74127	0.000211448	0.0466192	Gm16505	13	3358273	3363862	+	1627	predicted gene 16505 [Source:MGI Symbol;Acc:MGI:3642261]
