## Supplementary material for "Chronic pharmacologic manipulation of dopamine transmission ameliorates metabolic disturbance in syndrome caused by mutated trappc9": table S3

### Sheet: Sheet1
descrption	number	class	ID	Pvalue	Qvalue
Neuroactive ligand-receptor interaction	8	Environmental Information Processing	ko04080	6.65e-05	0.00625057
Arachidonic acid metabolism	4	Metabolism	ko00590	0.000306426	0.014402
Pancreatic secretion	4	Organismal Systems	ko04972	0.000784499	0.024581
Phenylalanine metabolism	2	Metabolism	ko00360	0.00242581	0.0570065
alpha-Linolenic acid metabolism	2	Metabolism	ko00592	0.00378611	0.0690788
Histidine metabolism	2	Metabolism	ko00340	0.00440928	0.0690788
Tyrosine metabolism	2	Metabolism	ko00350	0.00905381	0.12158
Fat digestion and absorption	2	Organismal Systems	ko04975	0.011426	0.134255
Ether lipid metabolism	2	Metabolism	ko00565	0.0140412	0.146653
Cysteine and methionine metabolism	2	Metabolism	ko00270	0.0174874	0.149438
Linoleic acid metabolism	2	Metabolism	ko00591	0.0174874	0.149438
Endocrine and other factor-regulated calcium reabsorption	2	Organismal Systems	ko04961	0.021913	0.171652
Glycolysis / Gluconeogenesis	2	Metabolism	ko00010	0.0267524	0.174456
Metabolic pathways	11	Metabolism	ko01100	0.0291437	0.174456
Phenylalanine, tyrosine and tryptophan biosynthesis	1	Metabolism	ko00400	0.0292562	0.174456
Drug metabolism - cytochrome P450	2	Metabolism	ko00982	0.0296946	0.174456
Salivary secretion	2	Organismal Systems	ko04970	0.0417951	0.231102
cAMP signaling pathway	3	Environmental Information Processing	ko04024	0.0476458	0.248817
Glycerophospholipid metabolism	2	Metabolism	ko00564	0.0516525	0.251578
Circadian entrainment	2	Organismal Systems	ko04713	0.0535271	0.251578
Nitrogen metabolism	1	Metabolism	ko00910	0.0611768	0.273839
Taurine and hypotaurine metabolism	1	Metabolism	ko00430	0.0784678	0.335271
Dopaminergic synapse	2	Organismal Systems	ko04728	0.0876431	0.339827
Estrogen signaling pathway	2	Organismal Systems	ko04915	0.0910081	0.339827
Serotonergic synapse	2	Organismal Systems	ko04726	0.0921383	0.339827
Vascular smooth muscle contraction	2	Organismal Systems	ko04270	0.0990069	0.339827
Antifolate resistance	1	Human Diseases	ko01523	0.102157	0.339827
Retrograde endocannabinoid signaling	2	Organismal Systems	ko04723	0.10484	0.339827
Breast cancer	2	Human Diseases	ko05224	0.10484	0.339827
beta-Alanine metabolism	1	Metabolism	ko00410	0.115427	0.361671
Alanine, aspartate and glutamate metabolism	1	Metabolism	ko00250	0.131747	0.399491
Nicotine addiction	1	Human Diseases	ko05033	0.138193	0.405941
Glycine, serine and threonine metabolism	1	Metabolism	ko00260	0.144592	0.411869
Cholesterol metabolism	1	Organismal Systems	ko04979	0.169732	0.469259
Tryptophan metabolism	1	Metabolism	ko00380	0.175904	0.472427
Mineral absorption	1	Organismal Systems	ko04978	0.182031	0.472965
Valine, leucine and isoleucine degradation	1	Metabolism	ko00280	0.191139	0.472965
Long-term depression	1	Organismal Systems	ko04730	0.206102	0.472965
Basal cell carcinoma	1	Human Diseases	ko05217	0.209062	0.472965
Glycerolipid metabolism	1	Metabolism	ko00561	0.21495	0.472965
GnRH secretion	1	Organismal Systems	ko04929	0.21495	0.472965
Hedgehog signaling pathway	1	Environmental Information Processing	ko04340	0.217878	0.472965
Long-term potentiation	1	Organismal Systems	ko04720	0.220795	0.472965
Ras signaling pathway	2	Environmental Information Processing	ko04014	0.221388	0.472965
Amphetamine addiction	1	Human Diseases	ko05031	0.226598	0.473338
Renin secretion	1	Organismal Systems	ko04924	0.246581	0.503883
Biosynthesis of amino acids	1	Metabolism	ko01230	0.257773	0.510237
Metabolism of xenobiotics by cytochrome P450	1	Metabolism	ko00980	0.260546	0.510237
ECM-receptor interaction	1	Environmental Information Processing	ko04512	0.28237	0.529107
Morphine addiction	1	Human Diseases	ko05032	0.295691	0.529107
Viral protein interaction with cytokine and cytokine receptor	1	Environmental Information Processing	ko04061	0.298326	0.529107
Complement and coagulation cascades	1	Organismal Systems	ko04610	0.298326	0.529107
Progesterone-mediated oocyte maturation	1	Organismal Systems	ko04914	0.298326	0.529107
IL-17 signaling pathway	1	Organismal Systems	ko04657	0.308772	0.536549
Melanogenesis	1	Organismal Systems	ko04916	0.313938	0.536549
Aldosterone synthesis and secretion	1	Organismal Systems	ko04925	0.324158	0.544122
Protein digestion and absorption	1	Organismal Systems	ko04974	0.33423	0.551186
Glutamatergic synapse	1	Organismal Systems	ko04724	0.351507	0.563903
HIF-1 signaling pathway	1	Environmental Information Processing	ko04066	0.353939	0.563903
Carbon metabolism	1	Metabolism	ko01200	0.36358	0.563951
Oocyte meiosis	1	Cellular Processes	ko04114	0.365968	0.563951
Human papillomavirus infection	2	Human Diseases	ko05165	0.383403	0.569871
Inflammatory mediator regulation of TRP channels	1	Organismal Systems	ko04750	0.389378	0.569871
Calcium signaling pathway	2	Environmental Information Processing	ko04020	0.395398	0.569871
Relaxin signaling pathway	1	Organismal Systems	ko04926	0.396236	0.569871
Signaling pathways regulating pluripotency of stem cells	1	Cellular Processes	ko04550	0.409728	0.569871
Spliceosome	1	Genetic Information Processing	ko03040	0.422927	0.569871
Spinocerebellar ataxia	1	Human Diseases	ko05017	0.422927	0.569871
Adrenergic signaling in cardiomyocytes	1	Organismal Systems	ko04261	0.425099	0.569871
Gastric cancer	1	Human Diseases	ko05226	0.429419	0.569871
Alzheimer disease	2	Human Diseases	ko05010	0.430777	0.569871
Oxytocin signaling pathway	1	Organismal Systems	ko04921	0.440082	0.569871
Hippo signaling pathway	1	Environmental Information Processing	ko04390	0.446386	0.569871
mTOR signaling pathway	1	Environmental Information Processing	ko04150	0.450551	0.569871
Cushing syndrome	1	Human Diseases	ko04934	0.454685	0.569871
Wnt signaling pathway	1	Environmental Information Processing	ko04310	0.468918	0.579462
cGMP-PKG signaling pathway	1	Environmental Information Processing	ko04022	0.476888	0.579462
Hepatocellular carcinoma	1	Human Diseases	ko05225	0.48083	0.579462
Axon guidance	1	Organismal Systems	ko04360	0.49631	0.590547
Chemokine signaling pathway	1	Organismal Systems	ko04062	0.515032	0.605162
Focal adhesion	1	Cellular Processes	ko04510	0.534845	0.609711
Pathways of neurodegeneration - multiple diseases	2	Human Diseases	ko05022	0.537153	0.609711
Proteoglycans in cancer	1	Human Diseases	ko05205	0.538362	0.609711
Diabetic cardiomyopathy	1	Human Diseases	ko05415	0.553872	0.616252
Chemical carcinogenesis - receptor activation	1	Human Diseases	ko05207	0.557249	0.616252
NF-kappa B signaling pathway	1	Environmental Information Processing	ko04064	0.578605	0.632428
Salmonella infection	1	Human Diseases	ko05132	0.622703	0.672805
Cytokine-cytokine receptor interaction	1	Environmental Information Processing	ko04060	0.679953	0.726314
Huntington disease	1	Human Diseases	ko05016	0.688437	0.727113
Pathogenic Escherichia coli infection	1	Human Diseases	ko05130	0.708142	0.739615
Amyotrophic lateral sclerosis	1	Human Diseases	ko05014	0.764864	0.79008
PI3K-Akt signaling pathway	1	Environmental Information Processing	ko04151	0.848015	0.86645
Pathways in cancer	1	Human Diseases	ko05200	0.877584	0.878066
Herpes simplex virus 1 infection	1	Human Diseases	ko05168	0.878066	0.878066
