## Supplementary material for "Chronic pharmacologic manipulation of dopamine transmission ameliorates metabolic disturbance in syndrome caused by mutated trappc9": table S6

### Sheet: Sheet1
Descrption	gene number	ratio	class	KEGG_ID	Pvalue	Qvalue
Glutamatergic synapse	9	0.078	Organismal Systems	ko04724	2.21999e-05	0.00506157
Synaptic vesicle cycle	6	0.078	Organismal Systems	ko04721	0.000534545	0.0375452
Phototransduction - fly	4	0.133	Organismal Systems	ko04745	0.000622571	0.0375452
Cytokine-cytokine receptor interaction	12	0.04	Environmental Information Processing	ko04060	0.000658688	0.0375452
Insulin secretion	6	0.069	Organismal Systems	ko04911	0.0010223	0.039899
Chemokine signaling pathway	9	0.047	Organismal Systems	ko04062	0.00104998	0.039899
Circadian entrainment	6	0.059	Organismal Systems	ko04713	0.00220735	0.0718967
Chagas disease	6	0.056	Human Diseases	ko05142	0.0030919	0.0881191
Morphine addiction	5	0.053	Human Diseases	ko05032	0.00817942	0.139066
Viral protein interaction with cytokine and cytokine receptor	5	0.053	Environmental Information Processing	ko04061	0.00854414	0.139066
Dopaminergic synapse	6	0.045	Organismal Systems	ko04728	0.00878481	0.139066
Endocytosis	9	0.034	Cellular Processes	ko04144	0.00907932	0.139066
cAMP signaling pathway	8	0.036	Environmental Information Processing	ko04024	0.00913953	0.139066
Lipid and atherosclerosis	8	0.036	Human Diseases	ko05417	0.00913953	0.139066
Legionellosis	4	0.065	Human Diseases	ko05134	0.0091491	0.139066
Aldosterone synthesis and secretion	5	0.048	Organismal Systems	ko04925	0.0128295	0.174618
Neuroactive ligand-receptor interaction	11	0.028	Environmental Information Processing	ko04080	0.0142469	0.174618
Retrograde endocannabinoid signaling	6	0.04	Organismal Systems	ko04723	0.0143202	0.174618
Adipocytokine signaling pathway	4	0.056	Organismal Systems	ko04920	0.0145515	0.174618
Nicotine addiction	3	0.075	Human Diseases	ko05033	0.0158198	0.179156
Cholinergic synapse	5	0.044	Organismal Systems	ko04725	0.017763	0.179156
Gastric acid secretion	4	0.053	Organismal Systems	ko04971	0.0182711	0.179156
Hippo signaling pathway	6	0.038	Environmental Information Processing	ko04390	0.0186151	0.179156
Focal adhesion	7	0.034	Cellular Processes	ko04510	0.0188585	0.179156
Bacterial invasion of epithelial cells	4	0.049	Human Diseases	ko05100	0.0234525	0.213887
Fatty acid biosynthesis	2	0.105	Metabolism	ko00061	0.0258413	0.224361
NOD-like receptor signaling pathway	7	0.032	Organismal Systems	ko04621	0.026569	0.224361
ErbB signaling pathway	4	0.046	Environmental Information Processing	ko04012	0.0283883	0.231162
GABAergic synapse	4	0.044	Organismal Systems	ko04727	0.0316252	0.248639
PPAR signaling pathway	4	0.043	Organismal Systems	ko03320	0.033899	0.257198
Axon guidance	6	0.033	Organismal Systems	ko04360	0.03497	0.257198
Lipoic acid metabolism	1	0.333	Metabolism	ko00785	0.0393418	0.272234
Mannose type O-glycan biosynthesis	2	0.083	Metabolism	ko00515	0.0399572	0.272234
Alcoholic liver disease	5	0.035	Human Diseases	ko04936	0.0405964	0.272234
IL-17 signaling pathway	4	0.04	Organismal Systems	ko04657	0.0425928	0.275237
Malaria	3	0.051	Human Diseases	ko05144	0.0434584	0.275237
Adrenergic signaling in cardiomyocytes	5	0.034	Organismal Systems	ko04261	0.0470819	0.287329
AGE-RAGE signaling pathway in diabetic complications	4	0.039	Human Diseases	ko04933	0.0480757	0.287329
Fatty acid metabolism	3	0.048	Metabolism	ko01212	0.0491484	0.287329
Glucagon signaling pathway	4	0.038	Organismal Systems	ko04922	0.0509573	0.290457
Fluid shear stress and atherosclerosis	5	0.033	Human Diseases	ko05418	0.0529322	0.293676
GnRH secretion	3	0.046	Organismal Systems	ko04929	0.055184	0.293676
Oxytocin signaling pathway	5	0.032	Organismal Systems	ko04921	0.0553862	0.293676
Long-term potentiation	3	0.045	Organismal Systems	ko04720	0.0593956	0.307777
Amphetamine addiction	3	0.043	Human Diseases	ko05031	0.0637542	0.323021
Non-small cell lung cancer	3	0.042	Human Diseases	ko05223	0.0705616	0.34974
TNF signaling pathway	4	0.034	Environmental Information Processing	ko04668	0.0737086	0.357565
Oocyte meiosis	4	0.033	Cellular Processes	ko04114	0.0791581	0.372824
Glioma	3	0.039	Human Diseases	ko05214	0.0801244	0.372824
Pertussis	3	0.039	Human Diseases	ko05133	0.0825992	0.376652
Biosynthesis of amino acids	3	0.037	Metabolism	ko01230	0.0902185	0.40333
Ras signaling pathway	6	0.025	Environmental Information Processing	ko04014	0.0985812	0.424676
Inflammatory mediator regulation of TRP channels	4	0.03	Organismal Systems	ko04750	0.0987186	0.424676
Relaxin signaling pathway	4	0.03	Organismal Systems	ko04926	0.10499	0.42471
Glycine, serine and threonine metabolism	2	0.048	Metabolism	ko00260	0.10702	0.42471
Apelin signaling pathway	4	0.029	Environmental Information Processing	ko04371	0.109271	0.42471
Estrogen signaling pathway	4	0.029	Organismal Systems	ko04915	0.109271	0.42471
Tuberculosis	7	0.023	Human Diseases	ko05152	0.10991	0.42471
Human immunodeficiency virus 1 infection	6	0.024	Human Diseases	ko05170	0.1108	0.42471
Salivary secretion	3	0.034	Organismal Systems	ko04970	0.111887	0.42471
Insulin signaling pathway	4	0.029	Organismal Systems	ko04910	0.113629	0.42471
Human cytomegalovirus infection	6	0.024	Human Diseases	ko05163	0.120453	0.436033
Taste transduction	3	0.033	Organismal Systems	ko04742	0.120483	0.436033
PD-L1 expression and PD-1 checkpoint pathway in cancer	3	0.032	Human Diseases	ko05235	0.126346	0.446657
Endocrine resistance	3	0.032	Human Diseases	ko01522	0.129315	0.446657
GnRH signaling pathway	3	0.032	Organismal Systems	ko04912	0.129315	0.446657
Alcoholism	5	0.025	Human Diseases	ko05034	0.131254	0.446657
Sphingolipid metabolism	2	0.041	Metabolism	ko00600	0.137873	0.459046
Gastric cancer	4	0.027	Human Diseases	ko05226	0.138922	0.459046
Melanogenesis	3	0.03	Organismal Systems	ko04916	0.150771	0.491082
Fatty acid degradation	2	0.038	Metabolism	ko00071	0.156281	0.501862
Cysteine and methionine metabolism	2	0.036	Metabolism	ko00270	0.165655	0.524573
Th17 cell differentiation	3	0.028	Organismal Systems	ko04659	0.170002	0.530966
T cell receptor signaling pathway	3	0.028	Organismal Systems	ko04660	0.176566	0.531814
Parathyroid hormone synthesis, secretion and action	3	0.028	Organismal Systems	ko04928	0.176566	0.531814
Kaposi sarcoma-associated herpesvirus infection	5	0.022	Human Diseases	ko05167	0.179748	0.531814
Selenocompound metabolism	1	0.067	Metabolism	ko00450	0.181936	0.531814
Glycosphingolipid biosynthesis - ganglio series	1	0.067	Metabolism	ko00604	0.181936	0.531814
C-type lectin receptor signaling pathway	3	0.027	Organismal Systems	ko04625	0.1899	0.541328
Tight junction	4	0.024	Cellular Processes	ko04530	0.18994	0.541328
Longevity regulating pathway - multiple species	2	0.032	Organismal Systems	ko04213	0.203999	0.567216
Cytosolic DNA-sensing pathway	2	0.032	Organismal Systems	ko04623	0.203999	0.567216
Leukocyte transendothelial migration	3	0.025	Organismal Systems	ko04670	0.213819	0.587357
Influenza A	4	0.022	Human Diseases	ko05164	0.217428	0.590161
Coronavirus disease - COVID-19	7	0.019	Human Diseases	ko05171	0.23116	0.613176
Neurotrophin signaling pathway	3	0.024	Organismal Systems	ko04722	0.231286	0.613176
Epithelial cell signaling in Helicobacter pylori infection	2	0.029	Human Diseases	ko05120	0.238281	0.613849
Renal cell carcinoma	2	0.029	Human Diseases	ko05211	0.238281	0.613849
Osteoclast differentiation	3	0.023	Organismal Systems	ko04380	0.241892	0.613849
Dorso-ventral axis formation	1	0.048	Organismal Systems	ko04320	0.245148	0.613849
Leishmaniasis	4	0.021	Human Diseases	ko05140	0.248825	0.613849
Shigellosis	5	0.02	Human Diseases	ko05131	0.251259	0.613849
Inositol phosphate metabolism	2	0.027	Metabolism	ko00562	0.253078	0.613849
Cortisol synthesis and secretion	2	0.027	Organismal Systems	ko04927	0.253078	0.613849
Salmonella infection	5	0.019	Human Diseases	ko05132	0.261322	0.625419
FoxO signaling pathway	3	0.022	Environmental Information Processing	ko04068	0.263334	0.625419
Alzheimer disease	7	0.018	Human Diseases	ko05010	0.267499	0.62876
Glycosaminoglycan biosynthesis - heparan sulfate / heparin	1	0.042	Metabolism	ko00534	0.274913	0.633132
Terpenoid backbone biosynthesis	1	0.042	Metabolism	ko00900	0.274913	0.633132
Parkinson disease	5	0.018	Human Diseases	ko05012	0.299839	0.67135
Prion disease	5	0.018	Human Diseases	ko05020	0.299839	0.67135
Protein export	1	0.037	Genetic Information Processing	ko03060	0.303513	0.67135
Phototransduction	1	0.037	Organismal Systems	ko04744	0.303513	0.67135
Pathways of neurodegeneration - multiple diseases	8	0.017	Human Diseases	ko05022	0.306393	0.67135
Rheumatoid arthritis	4	0.019	Human Diseases	ko05323	0.317099	0.67135
Diabetic cardiomyopathy	4	0.019	Human Diseases	ko05415	0.320117	0.67135
Antifolate resistance	1	0.034	Human Diseases	ko01523	0.321955	0.67135
Fatty acid elongation	1	0.033	Metabolism	ko00062	0.330993	0.67135
Circadian rhythm	1	0.033	Organismal Systems	ko04710	0.330993	0.67135
ECM-receptor interaction	2	0.022	Environmental Information Processing	ko04512	0.331836	0.67135
Measles	3	0.019	Human Diseases	ko05162	0.336031	0.67135
MAPK signaling pathway - fly	2	0.022	Environmental Information Processing	ko04013	0.336705	0.67135
Th1 and Th2 cell differentiation	2	0.022	Organismal Systems	ko04658	0.336705	0.67135
Human papillomavirus infection	6	0.017	Human Diseases	ko05165	0.337936	0.67135
Rap1 signaling pathway	4	0.018	Environmental Information Processing	ko04015	0.341303	0.67135
Longevity regulating pathway	2	0.022	Organismal Systems	ko04211	0.341564	0.67135
Regulation of actin cytoskeleton	4	0.018	Cellular Processes	ko04810	0.350403	0.678089
Pentose phosphate pathway	1	0.03	Metabolism	ko00030	0.357398	0.678089
Calcium signaling pathway	6	0.016	Environmental Information Processing	ko04020	0.359377	0.678089
TGF-beta signaling pathway	2	0.021	Environmental Information Processing	ko04350	0.360885	0.678089
Progesterone-mediated oocyte maturation	2	0.021	Organismal Systems	ko04914	0.360885	0.678089
Cushing syndrome	3	0.019	Human Diseases	ko04934	0.365183	0.678089
SNARE interactions in vesicular transport	1	0.029	Genetic Information Processing	ko04130	0.365968	0.678089
MAPK signaling pathway	5	0.017	Environmental Information Processing	ko04010	0.371055	0.678089
Biosynthesis of unsaturated fatty acids	1	0.029	Metabolism	ko01040	0.374425	0.678089
Phosphatidylinositol signaling system	2	0.02	Environmental Information Processing	ko04070	0.375241	0.678089
Thermogenesis	4	0.017	Organismal Systems	ko04714	0.377707	0.678089
Wnt signaling pathway	3	0.018	Environmental Information Processing	ko04310	0.390533	0.678631
Hepatitis C	3	0.018	Human Diseases	ko05160	0.390533	0.678631
Fructose and mannose metabolism	1	0.027	Metabolism	ko00051	0.391004	0.678631
Thyroid cancer	1	0.027	Human Diseases	ko05216	0.391004	0.678631
Toll-like receptor signaling pathway	2	0.02	Organismal Systems	ko04620	0.394178	0.678631
Natural killer cell mediated cytotoxicity	4	0.017	Organismal Systems	ko04650	0.395868	0.678631
Bile secretion	2	0.019	Organismal Systems	ko04976	0.40355	0.682569
cGMP-PKG signaling pathway	3	0.017	Environmental Information Processing	ko04022	0.404914	0.682569
Ferroptosis	1	0.026	Cellular Processes	ko04216	0.407147	0.682569
Necroptosis	3	0.017	Cellular Processes	ko04217	0.415638	0.691719
Protein digestion and absorption	2	0.018	Organismal Systems	ko04974	0.426678	0.704946
Neutrophil extracellular trap formation	5	0.015	Organismal Systems	ko04613	0.432012	0.708624
Hedgehog signaling pathway - fly	1	0.023	Environmental Information Processing	ko04341	0.43817	0.712025
Insulin resistance	2	0.018	Human Diseases	ko04931	0.440331	0.712025
Pancreatic secretion	2	0.018	Organismal Systems	ko04972	0.449336	0.721469
HIF-1 signaling pathway	2	0.017	Environmental Information Processing	ko04066	0.462691	0.737716
Growth hormone synthesis, secretion and action	2	0.017	Organismal Systems	ko04935	0.4671	0.739576
Ether lipid metabolism	1	0.02	Metabolism	ko00565	0.481712	0.747145
Type II diabetes mellitus	1	0.02	Human Diseases	ko04930	0.481712	0.747145
Cocaine addiction	1	0.02	Human Diseases	ko05030	0.481712	0.747145
Phospholipase D signaling pathway	4	0.015	Environmental Information Processing	ko04072	0.49352	0.758304
Sphingolipid signaling pathway	2	0.016	Environmental Information Processing	ko04071	0.497365	0.758304
AMPK signaling pathway	2	0.016	Environmental Information Processing	ko04152	0.501599	0.758304
N-Glycan biosynthesis	1	0.019	Metabolism	ko00510	0.50221	0.758304
Platelet activation	2	0.016	Organismal Systems	ko04611	0.510001	0.765001
Pyrimidine metabolism	1	0.018	Metabolism	ko00240	0.534602	0.787007
Purine metabolism	2	0.015	Metabolism	ko00230	0.546655	0.787007
Hematopoietic cell lineage	3	0.014	Organismal Systems	ko04640	0.547724	0.787007
Serotonergic synapse	2	0.014	Organismal Systems	ko04726	0.550609	0.787007
Notch signaling pathway	1	0.017	Environmental Information Processing	ko04330	0.553024	0.787007
Regulation of lipolysis in adipocytes	1	0.017	Organismal Systems	ko04923	0.553024	0.787007
Endometrial cancer	1	0.017	Human Diseases	ko05213	0.553024	0.787007
Chemical carcinogenesis - receptor activation	3	0.014	Human Diseases	ko05207	0.554038	0.787007
Endocrine and other factor-regulated calcium reabsorption	1	0.016	Organismal Systems	ko04961	0.564902	0.787007
Graft-versus-host disease	1	0.016	Human Diseases	ko05332	0.564902	0.787007
Vascular smooth muscle contraction	2	0.014	Organismal Systems	ko04270	0.573829	0.787007
Hippo signaling pathway - fly	1	0.016	Environmental Information Processing	ko04391	0.576467	0.787007
Inflammatory bowel disease	1	0.016	Human Diseases	ko05321	0.576467	0.787007
Amyotrophic lateral sclerosis	5	0.013	Human Diseases	ko05014	0.577943	0.787007
Huntington disease	4	0.013	Human Diseases	ko05016	0.591967	0.787007
Breast cancer	2	0.013	Human Diseases	ko05224	0.592511	0.787007
Type I diabetes mellitus	1	0.015	Human Diseases	ko04940	0.593245	0.787007
NF-kappa B signaling pathway	3	0.013	Environmental Information Processing	ko04064	0.59379	0.787007
Amoebiasis	3	0.013	Human Diseases	ko05146	0.599702	0.787007
Pathways in cancer	7	0.013	Human Diseases	ko05200	0.600209	0.787007
Herpes simplex virus 1 infection	7	0.013	Human Diseases	ko05168	0.60216	0.787007
Glycolysis / Gluconeogenesis	1	0.014	Metabolism	ko00010	0.604062	0.787007
Ovarian steroidogenesis	1	0.014	Organismal Systems	ko04913	0.604062	0.787007
RIG-I-like receptor signaling pathway	1	0.014	Organismal Systems	ko04622	0.609364	0.789403
Adherens junction	1	0.014	Cellular Processes	ko04520	0.619756	0.798329
Thyroid hormone synthesis	1	0.014	Organismal Systems	ko04918	0.624848	0.799969
Non-alcoholic fatty liver disease	2	0.013	Human Diseases	ko04932	0.628046	0.799969
Renin secretion	1	0.013	Organismal Systems	ko04924	0.639724	0.805841
Chronic myeloid leukemia	1	0.013	Human Diseases	ko05220	0.639724	0.805841
PI3K-Akt signaling pathway	6	0.012	Environmental Information Processing	ko04151	0.647952	0.808982
Arrhythmogenic right ventricular cardiomyopathy	1	0.013	Human Diseases	ko05412	0.649315	0.808982
Staphylococcus aureus infection	3	0.012	Human Diseases	ko05150	0.65571	0.812511
EGFR tyrosine kinase inhibitor resistance	1	0.012	Human Diseases	ko01521	0.663228	0.817384
Prolactin signaling pathway	1	0.012	Organismal Systems	ko04917	0.672198	0.823985
Yersinia infection	3	0.011	Human Diseases	ko05135	0.681554	0.826094
Peroxisome	1	0.011	Cellular Processes	ko04146	0.689433	0.826094
Systemic lupus erythematosus	3	0.011	Human Diseases	ko05322	0.691486	0.826094
JAK-STAT signaling pathway	2	0.011	Environmental Information Processing	ko04630	0.691879	0.826094
Gap junction	1	0.011	Cellular Processes	ko04540	0.693599	0.826094
Metabolic pathways	20	0.012	Metabolism	ko01100	0.695658	0.826094
Hypertrophic cardiomyopathy	1	0.011	Human Diseases	ko05410	0.701767	0.82903
Complement and coagulation cascades	1	0.011	Organismal Systems	ko04610	0.721252	0.843361
Axon regeneration	1	0.01	Organismal Systems	ko04361	0.724995	0.843361
Small cell lung cancer	1	0.01	Human Diseases	ko05222	0.724995	0.843361
Drug metabolism - other enzymes	1	0.01	Metabolism	ko00983	0.735927	0.851733
Retinol metabolism	1	0.01	Metabolism	ko00830	0.753197	0.867318
mRNA surveillance pathway	1	0.009	Genetic Information Processing	ko03015	0.775509	0.888523
Fc gamma R-mediated phagocytosis	2	0.009	Organismal Systems	ko04666	0.786246	0.896321
Viral carcinogenesis	2	0.009	Human Diseases	ko05203	0.803	0.902964
Carbon metabolism	1	0.008	Metabolism	ko01200	0.803955	0.902964
Thyroid hormone signaling pathway	1	0.008	Organismal Systems	ko04919	0.803955	0.902964
Pathogenic Escherichia coli infection	3	0.009	Human Diseases	ko05130	0.813695	0.909424
Nucleocytoplasmic transport	1	0.008	Genetic Information Processing	ko03013	0.826483	0.91921
Oxidative phosphorylation	1	0.007	Metabolism	ko00190	0.844341	0.927336
Signaling pathways regulating pluripotency of stem cells	1	0.007	Cellular Processes	ko04550	0.850557	0.927336
Lysosome	1	0.007	Cellular Processes	ko04142	0.852574	0.927336
Epstein-Barr virus infection	3	0.008	Human Diseases	ko05169	0.859106	0.927336
Ribosome	1	0.007	Genetic Information Processing	ko03010	0.860375	0.927336
Apoptosis	1	0.007	Cellular Processes	ko04210	0.86226	0.927336
Spinocerebellar ataxia	1	0.007	Human Diseases	ko05017	0.86226	0.927336
Ubiquitin mediated proteolysis	1	0.006	Genetic Information Processing	ko04120	0.874769	0.936373
African trypanosomiasis	1	0.006	Human Diseases	ko05143	0.881404	0.939066
Intestinal immune network for IgA production	1	0.006	Organismal Systems	ko04672	0.895085	0.939381
Hepatitis B	1	0.006	Human Diseases	ko05161	0.895085	0.939381
Cell adhesion molecules	1	0.006	Environmental Information Processing	ko04514	0.896505	0.939381
Protein processing in endoplasmic reticulum	1	0.006	Genetic Information Processing	ko04141	0.903324	0.939381
Hepatocellular carcinoma	1	0.006	Human Diseases	ko05225	0.905925	0.939381
Cellular senescence	1	0.006	Cellular Processes	ko04218	0.908457	0.939381
Phagosome	2	0.007	Cellular Processes	ko04145	0.91054	0.939381
B cell receptor signaling pathway	1	0.005	Organismal Systems	ko04662	0.933137	0.958356
Proteoglycans in cancer	1	0.005	Human Diseases	ko05205	0.938406	0.959446
Dilated cardiomyopathy	1	0.005	Human Diseases	ko05414	0.945547	0.962432
Chemical carcinogenesis - reactive oxygen species	1	0.004	Human Diseases	ko05208	0.957458	0.970224
Human T-cell leukemia virus 1 infection	1	0.004	Human Diseases	ko05166	0.965854	0.974401
Transcriptional misregulation in cancer	1	0.003	Human Diseases	ko05202	0.99056	0.994924
Olfactory transduction	6	0.005	Organismal Systems	ko04740	0.999062	0.999062
